# Lactic Acid Bacteria Dominate Urban Bokashi: A Participatory, Culture-independent Pilot Study of Microbial Diversity and Functional Potential in Household-Scale Food Waste Fermentation

**DOI:** 10.1101/2025.10.16.682835

**Authors:** Katharina Kujala, Veera Kinnunen

## Abstract

In recent years, concerns over declining biodiversity in urban spaces have increased. Urban Bokashi composting (i.e., microaerobic or anaerobic fermentation of food waste indoors) has been suggested as a possibility to promote microbial diversity in the domestic environment. However, studies on microbial communities in household-scale Bokashi and their potential impacts on health and environment are lacking. Thus, the present pilot study investigated microbial communities in different stages of the Bokashi composting process in collaboration with six Bokashi practitioners by looking into physicochemical characteristics as well as microbial community composition (16S amplicon sequencing, 34 samples) and functional potential (shotgun metagenome sequencing, 11 samples). The collective results indicate that i) microbial communities in Bokashi compost differed between stages, but also between households, ii) microbial communities were dominated by lactic acid bacteria like *Lentilactobacillus* or *Lacticaseibacillus*, iii) metabolic pathways for the production of diverse organic acids were detected, iv) application of Bokashi ferment or leachate to soil can supply nutrients and organic acids to promote plant growth but does not substantially affect soil microbial community composition, and v) potentially pathogenic organisms were detected in extremely low abundances. Thus, urban Bokashi is likely not associated with increased health risks and positive impacts are feasible.
