## Supplemental Table 1 for "Lactic Acid Bacteria Dominate Urban Bokashi: A Participatory, Culture-independent Pilot Study of Microbial Diversity and Functional Potential in Household-Scale Food Waste Fermentation"

### Sheet: Eukaryota
Table S1: Relative abundance of non-prokaryotic sequences in actively fermenting Bokashi.
								Relative abundance (%)
Clade	Kingdom	Phylum	Class	Order	Family	Genus	Species	Household	1		2		3		4	5		6
								Replicate	1	2	1	2	1	2	1	1	2	1	2
Opisthokonta	Fungi	Ascomycota	Dothideomycetes	Dothideales	Saccotheciaceae	Aureobasidium	Aureobasidium melanogenum		0	0	0	0.0104015	0	0	0	0	0.0348264	0	0
Opisthokonta	Fungi	Ascomycota	Eurotiomycetes	Eurotiales	Aspergillaceae	Penicillium	Penicillium roqueforti		0	0	0	0	0	0	0	0	0.0258076	0	0
Opisthokonta	Fungi	Ascomycota	Leotiomycetes	Thelebolales	Thelebolaceae	Pseudogymnoascus	unclassified Pseudogymnoascus		0	0	0	0	0	0	0	0	0.0616298	0	0
Opisthokonta	Fungi	Ascomycota	Pichiomycetes	Pichiales	Pichiaceae				0	0	0	0	0	0	0	0.0145711	0.0109601	0	0
Opisthokonta	Fungi	Ascomycota	Saccharomycetes	Saccharomycetales	Saccharomycetaceae	Saccharomyces	Saccharomyces cerevisiae		0	0	0	0	0	0	0.0791622	0	0	0	0
Opisthokonta	Fungi	Ascomycota	Saccharomycetes	Saccharomycetales	Saccharomycetaceae	Zygosaccharomyces	Zygosaccharomyces bailii		0	0	0	0	0	0	0.010408	0	0	0	0
Opisthokonta	Fungi	Ascomycota	Sordariomycetes	Hypocreales					0	0	0	0	0	0	0	0	0.0165203	0	0
Opisthokonta	Fungi	Basidiomycota	Agaricomycetes	Boletales	Astraeaceae	Astreus	Astraeus odoratus		0	0.0232339	0.0131284	0	0	0.0166117	0.0231002	0.0194394	0.0221176	0.0399165	0
Opisthokonta	Fungi	Basidiomycota	Agaricomycetes	Cantharellales	Ceratobasidiaceae	Rhizoctonia	Rhizoctonia solani		0	0	0	0.0122095	0	0.0158094	0	0	0	0	0
Opisthokonta	Fungi	Mucoromycota	Mortierellomycetes	Mortierellales	Mortierellaceae	Linnemannia	Linnemannia gamsii		0	0	0	0	0	0.01247	0	0	0	0	0
Opisthokonta	Fungi	Mucoromycota	Mortierellomycetes	Mortierellales	Mortierellaceae	Mortierella	Mortierella sp. GBA39		0.168704	0.117201	0.162992	0.155965	0.173348	0.12396	0.122658	0.104783	0.114647	0.0834016	0.1376
Opisthokonta	Fungi	Mucoromycota	Mucoromycetes	Mucorales	Rhizopodaceae	Rhizopus	Rhizopus arrhizus		0	0	0.016708	0	0	0	0	0	0	0	0
Opisthokonta	Metazoa	Arthropoda	Insecta	Coleoptera	Polophaga <beetles> (suborder)				0	0	0	0	0	0	0	0	0	0	0.0106099
Opisthokonta	Metazoa	Arthropoda	Insecta	Ephemeroptera	Ephemeridae	Ephemera	Ephemera danica		0	0.0115215	0.0162498	0.0146584	0.0212722	0.0184135	0	0.0103381	0.0145851	0.0132195	0.0159956
Opisthokonta	Metazoa	Arthropoda	Insecta	Lepidoptera	Noctuidae	Spodoptera	Spodoptera exigua		0	0	0	0	0	0	0.0124563	0	0.0155761	0	0
Opisthokonta	Metazoa	Nematoda	Enoplea	Trichinellida	Trichuridae	Trichuris	Trichuris trichiura		0.287621	0.368098	0.129974	0.163557	0.181939	0.136305	0.204288	0.174212	0.189281	0.1886	0.224222		0.129974	0.368098
	Viridiplantae	Streptophyta	Magnoliopsida	Fabales	Fabaceae	Lupinus	Lupinus albus		0.0382345	0.0305161	0.036377	0.0563172	0.0457597	0.0544807	0.0458574	0.036422	0.0569213	0.0610877	0.0427487
	Viridiplantae	Streptophyta	Magnoliopsida	Zingiberales	Musaceae	Ensete	Ensete ventricosum		0.0333349	0.0171905	0.0138806	0.0506996	0.0539849	0.0348928	0.0146222	0.0220953	0.02004	0.0375026	0.0166786
		Oomycota	Peronosporomycetes	Peronosporales	Peronosporaceae	Phytophthora	Phytophthora cactorum		0	0	0	0	0.0110977	0	0	0	0	0	0
		Oomycota	Peronosporomycetes	Peronosporales	Peronosporaceae	Phytophthora	Phytophthora kernoviae 00238/432		0.0566012	0.0697352	0.0735141	0.0790725	0.062608	0.0339964	0.0316138	0.0478206	0.0474956	0.048181	0.0449992
			Dinophyceae	Suessiales	Symbiodinaceae	Symbiodinium	Symbiodinium microadriaticum		0.0380622	0.0703417	0.0233811	0.0259399	0.0472703	0.0466775	0.0256347	0.0226143	0.0413194	0.0182687	0.0319416
			Dinophyceae	Suessiales	Symbiodinaceae	Symbiodinium	Symbiodinium necroappetens		0.0576745	0.0455374	0.0385884	0.0443952	0.072775	0.0576054	0.0480602	0.0452615	0.0388146	0.0349118	0.0587087
			Dinophyceae	Suessiales	Symbiodinaceae	Symbiodinium	Symbiodinium pilosum		0.0178796	0.0283255	0.0115961	0.0182685	0.0223325	0.0256409	0	0	0.0154261	0.0109044	0.0142412
			Dinophyceae	Suessiales	Symbiodinaceae	Symbiodinium	Symbiodinium sp. KB8		0.0176207	0.0398592	0.0139706	0	0.018284	0.0142158	0	0.0286159	0.014084	0	0

### Sheet: Viruses
Table S1: Relative abundance of non-prokaryotic sequences in actively fermenting Bokashi.
							Relative abundance (%)
Realm	Kingdom	Phylum	Class	Family	Genus	Species	Household	1		2		3		4	5		6
							Replicate	1	2	1	2	1	2	1	1	2	1	2
Duplodnaviria	Heunggongvirae	Uroviricota	Caudoviricetes	Herelleviridae	Klumppvirus	Klumppvirus A9		0	0	0	0	0	0	0	0	0.0135591	0	0
Duplodnaviria	Heunggongvirae	Uroviricota	Caudoviricetes	Mccleskeyvirinae (subfamily)				0	0	0	0	0	0	0	0	0.0257189	0	0
Duplodnaviria	Heunggongvirae	Uroviricota	Caudoviricetes			unclassified Caudoviricetes		0.0425132	0.0720053	0	0	0	0	0.0266517	0.0184428	0.034696	0.0376876	0.0292016
Duplodnaviria	Heunggongvirae	Uroviricota	Caudoviricetes	Herelleviridae	Twortvirinae (subfamily)			0	0	0	0	0	0	0	0	0	0.0108108	0
Duplodnaviria	Heunggongvirae	Uroviricota	Caudoviricetes	Herelleviridae	Harbinvirus			0	0	0	0	0	0	0.0364474	0.0170887	0	0.0309928	0.034445
Duplodnaviria	Heunggongvirae	Uroviricota	Caudoviricetes	Herelleviridae	Watanabevirus	Watanabevirus wv3521 (Lactobacillus phage 3-521)		0	0	0	0	0	0	0	0	0	0	0.0180178
Duplodnaviria	Heunggongvirae	Uroviricota	Caudoviricetes	Herelleviridae	Salchichonvirus	Salchichonvirus LP65 (Lactobacillus phage LP65)		0	0	0	0	0.0311186	0.0350965	0	0	0	0.0214606	0.0225397
Duplodnaviria	Heunggongvirae	Uroviricota	Caudoviricetes	Herelleviridae	Mooreparkvirus	Mooreparkvirus Lb3381 (Lactobacillus phage Lb338-1)		0.0429652	0.0761605	0	0	0	0	0	0	0	0	0
Duplodnaviria	Heunggongvirae	Uroviricota	Caudoviricetes	Herelleviridae	Mooreparkvirus	unclassified Mooreparkvirus (Lactobacillus phage Lbab1)		0.0313986	0.0598712	0	0	0	0	0	0	0	0.0172732	0.0283036
Duplodnaviria	Heunggongvirae	Uroviricota	Caudoviricetes	Herelleviridae	Tybeckvirus			0	0	0	0	0	0	0	0	0	0.0244155	0.0440819
						unclassified Bacteriophage		0	0	0	0	0	0	0	0	0	0.0412733	0.0258699
