## Supplemental Table 2 for "Lactic Acid Bacteria Dominate Urban Bokashi: A Participatory, Culture-independent Pilot Study of Microbial Diversity and Functional Potential in Household-Scale Food Waste Fermentation"

### Sheet: MAG stats
Table S2: Characteristics of recovered medium- and high-quality MAGs. Bolded entries represent high-quality MAGs according to the MIMAG standards (>90% completeness, <5% contamination, 16S, 23S and 5S rRNA genes present, tRNAs for at least 18 amino acids encoded).
MAG	Total length (bp)	No. of contigs	GC content (%)	Completion (%)	Contamination (%)	16S rRNA gene copies	23S rRNA gene copies	5S rRNA gene copies	No. of amino acids encoded (tRNAs)		GTDB taxonomy
											Domain	Phylum	Class	Order	Family	Genus	Species
Bokashi MAG 01	2,612,938	27	42.2451	91.5	5.6	4	6	4	20		Bacteria	Bacillota	Bacilli	Lactobacillales	Lactobacillaceae	Lentilactobacillus	Lentilactobacillus sunkii
Bokashi MAG 02	3,258,408	7	40.1772	98.6	2.8	5	7	6	20		Bacteria	Bacillota	Bacilli	Lactobacillales	Lactobacillaceae	Lentilactobacillus	Lentilactobacillus diolivorans
Bokashi MAG 03	3,169,671	48	46.0505	98.5915	2.8169	5	5	5	19		Bacteria	Bacillota	Bacilli	Lactobacillales	Lactobacillaceae	Lacticaseibacillus	Lacticaseibacillus paracasei
Bokashi MAG 04	1,765,036	8	36.403	94.4	0	4	4	3	14		Bacteria	Bacillota	Bacilli	Lactobacillales	Lactobacillaceae	Lactobacillus	Lactobacillus acetotolerans
Bokashi MAG 05	2,931,332	16	45.6615	98.6	0	5	6	5	20		Bacteria	Bacillota	Bacilli	Lactobacillales	Lactobacillaceae	Lentilactobacillus	Lentilactobacillus parafarraginis
Bokashi MAG 06	788,009	94	58.0927	76.0563	1.40845	0	0	1	8		Bacteria	Bacillota	Bacilli	Lactobacillales	Lactobacillaceae	Lacticaseibacillus	Lacticaseibacillus nasuensis
Bokashi MAG 07	2,600,716	51	52.8269	88.7	1.4	4	4	3	14		Bacteria	Bacillota	Bacilli	Lactobacillales	Lactobacillaceae	Schleiferilactobacillus	Schleiferilactobacillus harbinensis
Bokashi MAG 08	1,990,465	2	36.5683	98.6	1.4	5	5	5	19		Bacteria	Bacillota	Bacilli	Lactobacillales	Lactobacillaceae	Lactobacillus	Lactobacillus helveticus
Bokashi MAG 09	2,515,316	19	42.8097	90.1	2.8	4	5	4	19		Bacteria	Bacillota	Bacilli	Lactobacillales	Lactobacillaceae	Lentilactobacillus	Lentilactobacillus rapi
Bokashi MAG 10	2,108,629	4	38.6838	97.2	1.4	5	6	5	20		Bacteria	Bacillota	Bacilli	Lactobacillales	Lactobacillaceae	Pediococcus	Pediococcus parvulus
Bokashi MAG 11	2,117,892	4	37.4076	97.2	1.4	4	4	4	20		Bacteria	Bacillota	Bacilli	Lactobacillales	Lactobacillaceae	Pediococcus	Pediococcus ethanolidurans
Bokashi MAG 12	2,385,882	11	46.0043	87.3	1.4	6	6	5	20		Bacteria	Bacillota	Bacilli	Lactobacillales	Lactobacillaceae	Levilactobacillus	Levilactobacillus brevis
Bokashi MAG 13	3,463,461	4	44.7444	100	1.4	6	6	7	20		Bacteria	Bacillota	Bacilli	Lactobacillales	Lactobacillaceae	Lactiplantibacillus	Lactiplantibacillus plantarum
Bokashi MAG 14	2,383,731	3	35.3576	98.6	1.4	4	5	4	20		Bacteria	Bacillota	Bacilli	Lactobacillales	Lactobacillaceae	Companilactobacillus	Companilactobacillus alimentarius
Bokashi MAG 15	2,421,004	8	40.259	59.1549	1.40845	2	2	1	11		Bacteria	Bacillota	Bacilli	Lactobacillales	Lactobacillaceae	Lentilactobacillus	Lentilactobacillus diolivorans
Bokashi MAG 16	1,724,343	170	42.0295	57.7465	9.9	1	0	0	7		Bacteria	Bacillota	Bacilli	Lactobacillales	Lactobacillaceae	Loigolactobacillus	Loigolactobacillus backii
Bokashi MAG 17	1,950,640	77	59.6583	80.3	1.4	2	2	1	19		Bacteria	Actinomycetota	Actinomycetia	Actinomycetales	Bifidobacteriaceae	Bifidobacterium	Bifidobacterium sp.
Bokashi MAG 18	2,706,088	3	42.1212	100	0	5	5	5	20		Bacteria	Bacillota	Bacilli	Lactobacillales	Lactobacillaceae	Lentilactobacillus	Lentilactobacillus sunkii
Bokashi MAG 19	2,628,492	5	44.2083	98.6	0	5	6	5	20		Bacteria	Bacillota	Bacilli	Lactobacillales	Lactobacillaceae	Lentilactobacillus	Lentilactobacillus buchneri
