## Supplemental Table 3 for "Lactic Acid Bacteria Dominate Urban Bokashi: A Participatory, Culture-independent Pilot Study of Microbial Diversity and Functional Potential in Household-Scale Food Waste Fermentation"

### Sheet: Amplicons
Table S3: Potential pathogens.
		Relative abundance (%)
	Household	1								2					3					4				5						6
	Stage	Bokashi (early)		Bokashi (mid)		Bokashi (late)		Leachate		Starter	Bokashi		Leach-ate	Soil Factory	Starter	Bokashi		Leach-ate	Soil Factory	Starter	Bokashi	Leach-ate	Soil Factory	Starter	Bokashi		Leach-ate	Soil Factory		Starter	Bokashi		Leach-ate	Soil Factory
	Replicate	1	2	1	2	1	2	1	2	1	1	2	1	1	1	1	2	1	1	1	1	1	1	1	1	2	1	1	2	1	1	2	1	1	2
genus Mycobacterium		0	0	0.00747496	0	0	0	0	0.00485578	0.223574	0	0.0109613	0.01001	0.297576	0.00860215	0	0	0.00512742	0.0132013	0	0	0	0.24605	0.00599988	0	0.0096918	0	0.0467639	0.0438443	0.0173596	0	0	0	0.476353	0.291107
	Mycobacterium lepromatosis	0	0	0	0	0	0	0	0	0	0	0	0	0	0	0	0	0	0	0	0	0	0	0	0	0	0	0	0	0	0	0	0	0.00486074	0
	Mycobacterium tuberculosis	0	0	0.00747496	0	0	0	0	0.00485578	0.00894294	0	0.0109613	0.01001	0.0609494	0	0	0	0	0.0132013	0	0	0	0.01295	0	0	0	0	0.0280584	0.0263066	0.0173596	0	0	0	0.0340252	0.0187811
genus Clostridium		0.711365	0.670726	0.485872	0.693018	0.160624	0.155992	0.42165	0.509857	0.813808	0.0458106	0.0328839	0.0500501	1.29069	0	0.228819	0.157818	0.215351	0.930693	0.00369768	0	0	0.1295	0.125997	0.306234	0.610583	3.2013	0.0280584	0.0526131	0.0173596	0.547568	1.30229	0.369361	0.549264	0.704291
	Clostridium botulinum	0	0	0	0	0	0	0	0	0.00894294	0	0	0	0.00358526	0	0	0	0	0.0132013	0	0	0	0	0	0	0	0	0	0	0	0	0	0	0	0
	Clostridium tetani	0	0.00475692	0.00747496	0	0	0.009176	0	0	0.00894294	0	0	0	0	0	0	0	0	0	0	0	0	0	0	0	0	0.00904323	0	0	0	0.00280804	0.00707764	0	0	0
	Clostridium butyricum	0	0.00475692	0.00747496	0.0256674	0.0152975	0	0.0229991	0.00485578	0	0	0	0	0.0394378	0	0	0	0.00512742	0.330033	0	0	0	0.01295	0	0	0	0.0542594	0	0	0	0.00561608	0.0283106	0	0.00486074	0.00939055
	Clostridium tertium	0	0	0	0	0	0	0	0	0	0	0	0	0	0	0	0	0	0.039604	0	0	0	0.01295	0	0	0	0	0	0	0	0	0	0	0.0145822	0.0375622
genus Clostridioides		0	0	0	0	0	0	0	0	0	0	0	0	0	0	0	0	0	0.00660066	0	0	0	0	0.00599988	0	0	0	0	0	0	0	0	0.0060551	0	0
	Clostridioides difficile	0	0	0	0	0	0	0	0	0	0	0	0	0	0	0	0	0	0	0	0	0	0	0.00599988	0	0	0	0	0	0	0	0	0.0060551	0	0
genus Bacillus		0.0327065	0.0380554	0.0224249	0.038501	0.0611901	0.073408	0.0229991	0.0291347	0.0983724	0.242796	0.131536	0.04004	0.83895	0.0602151	0.284477	0.428362	0.0410193	0.561056	0.0369768	0.0195122	0.0359152	0.0906501	0.00599988	0.0437477	0.0387672	0.0361729	0.0748223	0.0964574	0.347192	0.477367	0.700687	0.139267	0.369416	0.253545
	Bacillus licheniformis	0	0	0	0	0	0.009176	0	0	0	0.00458106	0	0	0	0	0	0.0112727	0	0	0	0	0	0	0	0	0	0	0	0	0	0	0	0	0	0
	Bacillus subtilis	0	0	0	0	0	0	0	0	0	0.00458106	0	0	0	0	0	0	0	0	0	0	0	0	0	0	0	0	0	0	0	0	0	0	0	0
	Bacillus anthracis	0.00817661	0.00475692	0	0	0.00764877	0.018352	0.0153327	0	0.00894294	0.0137432	0	0.01001	0.014341	0	0.0123686	0.0225454	0	0.019802	0.00369768	0	0.0119717	0	0	0.00729129	0.0096918	0.00904323	0	0	0.0260394	0.0421206	0.0920093	0.0060551	0.00972148	0
genus Enterococcus		0.139002	0.147465	0.186874	0.192505	0.237112	0.165168	0.206992	0.145673	0.107315	0.384809	0.548065	0.23023	0.286821	0.258065	0.284477	0.315635	0.230734	0.231023	0.177489	0.195122	0.191548	0	0.0119998	0.247904	0.251987	0.25321	0.0467639	0.061382	0.486069	0.345389	0.410503	0.30881	0.0534681	0.112687
	Enterococcus avium	0	0	0	0	0	0	0	0	0	0	0	0	0	0	0.00618429	0	0	0	0	0	0	0	0	0	0	0	0	0	0	0	0	0	0	0
	Enterococcus faecium	0	0	0.00747496	0	0.00764877	0	0.0153327	0	0	0.00458106	0	0	0	0.00860215	0.00618429	0	0.0102548	0	0	0.0097561	0	0	0	0.00729129	0.0096918	0	0	0	0.0086798	0	0.00707764	0.0060551	0	0
	Enterococcus casseliflavus	0	0	0	0.0128337	0	0	0	0	0	0.00458106	0	0	0.00358526	0	0	0	0.00512742	0	0	0	0	0	0	0	0	0	0	0	0.0086798	0.00280804	0	0	0	0
	Enterococcus gallinarum	0	0	0	0	0	0	0	0	0	0	0	0	0	0	0.00618429	0	0	0	0	0	0	0	0	0	0	0	0	0	0	0.00280804	0	0	0	0
	Enterococcus faecalis	0	0.00475692	0.00747496	0	0	0	0	0	0	0.0229053	0	0.02002	0.00717051	0	0	0	0	0.00660066	0.00739536	0.0195122	0	0	0	0	0.0193836	0	0	0	0	0.00561608	0.00707764	0.0060551	0.00486074	0
genus Listeria		0.0572363	0.0428123	0.0448498	0.0256674	0.0229463	0.027528	0.0383318	0.0485578	0.0268288	0.0320674	0.0219226	0.02002	0.132655	0.0946237	0.0185529	0.0112727	0.0358919	0.118812	0.0258837	0.0682927	0	0	0.00599988	0.0364564	0.0193836	0	0.00935279	0.00876885	0.0173596	0.0196563	0.0212329	0.0181653	0.0291644	0.00939055
	Listeria ivanovii	0	0	0.00747496	0	0	0	0	0	0	0	0	0	0.00717051	0	0	0	0	0	0	0	0	0	0	0	0	0	0	0	0	0	0.00707764	0	0	0
	Listeria monocytogenes	0	0.00475692	0.00747496	0	0	0	0	0	0	0.00916212	0	0	0	0.00860215	0	0	0.00512742	0	0.00369768	0	0	0	0	0	0	0	0	0	0	0	0	0	0	0
genus Streptococcus		0.0245298	0.00951384	0.0149499	0.0256674	0.00764877	0.04588	0.0306654	0.0145673	0.00894294	0.00916212	0.0328839	0.03003	0.00358526	0.00860215	4.69388	5.37707	0.369174	0	0.0295814	0	0.0119717	0.01295	0.0299994	0.0874954	0.0678426	0	0	0	0.164916	0.0112322	0.0283106	0.0181653	0.00486074	0
	Streptococcus agalactiae	0	0.00475692	0	0	0	0	0.00766636	0.00485578	0	0	0	0.01001	0	0.0172043	0.0185529	0	0	0	0.00739536	0	0.0119717	0	0	0.00729129	0.0290754	0	0	0	0	0.00561608	0	0	0	0
	Streptococcus dysgalactiae	0	0	0	0	0.00764877	0	0	0.00485578	0.00894294	0	0	0	0	0	0	0	0.00512742	0	0	0	0	0	0	0	0	0	0	0	0	0.00280804	0	0	0	0
	Streptococcus pneumoniae	0	0	0	0	0	0	0	0.00971157	0	0	0.0109613	0	0.00358526	0	0.0123686	0.0338181	0.0205097	0	0.00369768	0	0	0	0	0	0	0	0	0	0.0086798	0.00561608	0.00707764	0	0	0
	Streptococcus pyogenes	0	0	0	0	0	0	0	0.00485578	0	0.0137432	0.0109613	0	0	0	0	0	0	0	0.00369768	0	0.0119717	0	0	0	0.0096918	0	0	0	0.0086798	0	0	0	0	0
	Streptococcus sanguinis	0	0	0	0	0	0	0	0	0	0	0	0	0	0	0.0123686	0	0	0	0	0	0	0	0	0	0	0	0	0	0	0	0	0	0	0
	Streptococcus suis	0.00817661	0	0	0	0	0	0	0	0	0	0	0	0.00358526	0	0.222635	0.247999	0	0	0.00369768	0	0	0	0	0.00729129	0	0	0	0	0.0086798	0	0	0	0	0
genus Mycoplasma/Mycoplasmoides		0	0	0	0	0	0	0	0	0	0	0	0	0	0	0	0	0	0	0	0	0	0	0	0	0	0.00904323	0	0	0	0	0	0	0	0
genus Staphylococcus		0.0327065	0.0332984	0.0298998	0.038501	0.0229463	0.055056	0.0306654	0.0242789	0.00894294	0.0595538	0	0.02002	0.0394378	0.0516129	0.0247372	0.0338181	0.0256371	0.0528053	0.0369768	0.0292683	0.0239435	0.0259	1.12198	0.0291651	0.0193836	0	0.00935279	0.00876885	0.0173596	0.0421206	0.0566211	0.0181653	0	0
	Staphylococcus aureus	0	0	0	0.0128337	0	0.009176	0	0	0	0.00458106	0	0	0.00358526	0	0.00618429	0	0	0	0.00369768	0	0.0119717	0	0.0959981	0.0145826	0	0	0	0	0	0	0.00707764	0.0060551	0	0
	Staphylococcus haemolyticus	0	0	0	0	0	0.009176	0	0	0	0	0	0	0	0	0	0	0	0	0	0	0	0	0	0	0	0	0	0	0	0	0	0	0	0
	Staphylococcus saprophyticus	0	0.00475692	0	0	0	0	0	0	0	0.00458106	0	0	0	0	0.00618429	0	0	0	0.00369768	0	0	0	0.0119998	0	0	0	0	0	0	0	0	0	0	0
genus Neisseria		0	0	0	0	0	0	0	0	0	0	0	0	0.00358526	0	0.00618429	0	0	0.00660066	0	0	0	0	0	0	0	0	0	0	0	0	0	0	0	0
genus Escherichia		0.00817661	0	0.00747496	0.0128337	0.0611901	0.082584	0.00766636	0	0.196745	0.723808	0.657678	0.660661	0.0286821	0.0258065	0	0	0.00512742	0.019802	0	0.0292683	0.0359152	0.0259	0.203996	0.0802042	0.0581508	0.289383	0.0935279	0.0350754	0.086798	0.446479	0.325572	0.738722	0.0243037	0.178421
	Escherichia coli	0	0	0	0	0	0	0	0	0	0.0137432	0	0	0.00358526	0.00860215	0	0	0	0	0	0	0	0	0	0	0	0	0	0	0	0.00280804	0	0	0	0.00939055
	Escherichia marmotae	0	0	0	0	0	0	0	0	0.00894294	0	0	0	0	0	0	0	0	0	0	0	0	0	0	0	0	0	0	0	0	0.00561608	0	0	0	0
genus Shigella		0	0	0	0	0	0	0	0	0	0.0183242	0	0.02002	0	0	0	0	0	0	0	0	0	0	0.00599988	0	0	0.0180865	0	0	0	0	0.00707764	0.0121102	0.00486074	0.00939055
	Shigella boydii	0	0	0	0	0	0	0	0	0	0.00916212	0	0.01001	0	0	0	0	0	0	0	0	0	0	0.00599988	0	0	0.0180865	0	0	0	0	0	0	0.00486074	0.00939055
	Shigella sonnei	0	0	0	0	0	0	0	0	0	0.00916212	0	0.01001	0	0	0	0	0	0	0	0	0	0	0	0	0	0	0	0	0	0	0.00707764	0.0121102	0	0
genus Klebsiella		0.0245298	0.0237846	0.0224249	0.0770021	0.588955	0.523032	0.0383318	0.0291347	0.500805	2.25846	2.13745	1.62162	0.0286821	0.0430108	0.00618429	0	0.0256371	0.0330033	0.011093	0.253659	0.27535	0.0906501	1.73397	0.444769	0.125993	1.42883	0.0280584	0.0701508	0.216995	1.49949	0.962559	1.81048	0.00972148	0.16903
	Klebsiella granulomatis	0	0	0	0	0	0	0	0	0	0	0	0.01001	0	0	0	0	0	0	0	0	0	0	0	0	0	0	0	0	0	0	0	0	0	0
	Klebsiella michiganensis	0	0	0	0	0.00764877	0	0	0	0.00894294	0.0137432	0.0219226	0.01001	0	0	0	0	0	0	0	0	0	0	0.281994	0.00729129	0	0.180865	0	0	0	0.0112322	0.0141553	0.0181653	0	0
	Klebsiella oxytoca	0	0	0	0	0	0	0	0	0	0	0	0	0	0	0	0	0	0	0	0	0	0	0	0	0	0.00904323	0.00935279	0	0	0	0	0	0.00486074	0
	Klebsiella pneumoniae	0.00817661	0	0	0	0.0535414	0.018352	0	0.00485578	0.0447147	0.146594	0.230187	0.0900901	0.00358526	0	0	0	0	0	0	0.0195122	0.0119717	0.01295	0.047999	0.0437477	0.0193836	0.108519	0.0187056	0	0.0260394	0.0758171	0.0566211	0.108992	0	0.00939055
	Klebsiella variicola	0	0	0	0	0	0	0	0	0	0.00458106	0.0109613	0.01001	0	0	0	0	0	0	0	0.0097561	0	0	0	0	0	0.00904323	0	0	0	0	0	0	0	0
genus Salmonella		0.00817661	0	0	0	0.0764877	0.055056	0	0	0.0447147	0.238215	0.284994	0.27027	0.0107558	0.00860215	0	0.0225454	0.00512742	0	0.00369768	0.0097561	0.0119717	0	0.155997	0.0729129	0.0096918	0.153735	0	0.0175377	0.0520788	0.219027	0.155708	0.224039	0.00972148	0.0469528
	Salmonella enterica	0.00817661	0	0	0	0.0382438	0.009176	0	0	0.00894294	0.105364	0.131536	0.15015	0.00358526	0	0	0.0225454	0	0	0	0	0	0	0.0299994	0.0437477	0	0.0542594	0	0.00876885	0.0173596	0.126362	0.0636988	0.121102	0.00972148	0.0281717
genus Yersinia		0.0163532	0	0.0149499	0.0128337	0.175922	0.192696	0.0306654	0	0.45609	1.4018	1.13998	1.54154	0	0	0.00618429	0	0.00512742	0.0132013	0	0.097561	0.131689	0.0259	0.0119998	0.109369	0.0678426	0.171821	0.112233	0.0526131	0.269074	1.39841	1.04749	3.69361	0.00486074	0.159639
	Yersinia enterocolitica	0	0	0	0	0	0	0	0	0	0	0	0	0	0	0	0	0	0	0	0	0	0	0	0	0	0	0	0	0	0	0	0.0060551	0	0
	Yersinia pestis	0	0	0	0	0	0	0	0	0	0.00458106	0.0109613	0	0	0	0	0	0	0	0	0	0	0	0	0	0	0	0	0	0	0.00561608	0.0353882	0.0121102	0	0
genus Pseudomonas		0.0490597	0.0142708	0.0149499	0	0.12238	0.082584	0.00766636	0.0145673	4.69505	2.30886	2.6636	3.56356	3.65696	0.0344086	0.0309215	0.0225454	0.0358919	0.455446	0.00739536	0.195122	0.0598587	2.2792	0.533989	0.196865	0.184144	0.470248	2.81519	2.88495	1.90088	0.339773	0.283106	0.980926	0.952705	1.35224
	Pseudomonas putida	0	0	0	0	0	0	0	0	0	0	0	0.01001	0.00358526	0	0	0	0.00512742	0	0	0	0	0	0	0	0	0	0	0	0	0	0	0	0.00486074	0.00939055
	Pseudomonas aeruginosa	0	0	0	0	0	0	0	0	0	0.00458106	0	0.01001	0.0430231	0	0	0	0	0.607261	0	0	0	0.01295	0.00599988	0	0	0	0.00935279	0.0175377	0	0.00561608	0	0	0	0
genus Acinetobacter		0	0.00475692	0	0	0.0305951	0.027528	0.0153327	0.00485578	0.330889	0.169499	0.208265	0.13013	0.0358526	0.0258065	0.00618429	0	0	0.0462046	0	0.0097561	0.0119717	0.802901	0.0239995	0.0874954	0.048459	0.081389	0.140292	0.166608	0.216995	0.219027	0.14863	0.448078	0.0583289	0.234764
	Acinetobacter baumannii	0	0	0	0	0	0	0	0	0.00894294	0.00458106	0.0219226	0.01001	0	0	0	0	0	0	0	0	0	0.0259	0	0	0	0	0	0	0.0086798	0.00280804	0	0.0302755	0.00486074	0.00939055
	Acinetobacter junii	0	0	0	0	0	0	0	0	0.00894294	0.00916212	0	0	0	0	0	0	0	0	0	0	0	0	0	0	0	0	0	0	0.0086798	0.00561608	0.00707764	0.0060551	0	0
	Acinetobacter soli	0	0	0	0	0	0	0	0	0	0	0	0	0	0	0	0	0	0	0	0	0	0	0	0.0291651	0	0.0542594	0	0	0	0.00561608	0	0.0060551	0	0
	Acinetobacter ursingii	0	0	0	0	0	0	0	0	0	0	0	0	0.00358526	0	0	0	0	0	0	0	0	0.03885	0.0119998	0.0218739	0.0290754	0.00904323	0	0.0175377	0.0260394	0.0280804	0.0283106	0.151378	0	0.103296
genus Stenotrophomonas		0.0327065	0.00951384	0.0597997	0.0256674	0.145327	0.119288	0.0383318	0.0485578	0.223574	7.05942	5.59027	2.78278	0.0609494	0.0172043	0.0123686	0	0.0102548	4.66667	0.00369768	0.0195122	0.0119717	2.60295	2.17796	0.0802042	0.0775344	1.673	3.11448	2.64819	0.781182	1.01932	0.516668	3.48168	0.13124	0.713682
	Stenotrophomonas maltophilia	0	0	0	0	0	0	0	0	0	0.00458106	0	0	0	0	0	0	0	0.0264026	0	0	0	0	0.0179996	0	0	0.0180865	0	0	0	0	0	0	0	0
Potentially pathogenic genera (sum)		1.13655	0.994197	0.911945	1.1422	1.71332	1.6058	0.889298	0.874041	7.73565	14.9526	13.4605	10.991	6.71519	0.636559	5.60297	6.36907	1.0101	7.15512	0.336489	0.926829	0.802107	6.33256	6.16188	1.82282	1.58946	7.78622	6.51889	6.14697	4.59162	6.58486	5.96645	12.2676	2.67827	4.23514
Potentially pathogenic species (sum)		0.0327065	0.0332984	0.0523247	0.0513347	0.137678	0.082584	0.0613309	0.0388463	0.134144	0.416877	0.460375	0.37037	0.207945	0.0430108	0.309215	0.338181	0.0564016	1.05611	0.0406745	0.0585366	0.0598587	0.1295	0.51599	0.189573	0.125993	0.53355	0.0654695	0.0701508	0.173596	0.351005	0.375115	0.502573	0.102076	0.244154

### Sheet: Metagenomes
		Relative abundance (%)
		Household	1		2		3		4	5		6
		Replicate	1	2	1	2	1	2	1	1	2	1	2
genus Mycobacterium			0	0	0	0	0	0	0	0	0.000211641	0	0
	Mycobacterium avium		0	0	0	0	0	0	0	0	0.000211641	0	0
genus Clostridium			0.899792	0.866435	0.00792949	0.0035552	0.0225122	0.0234852	0	0.00156112	0.0124875	0.158977	1.19749
	Clostridium botulinum		0	0	0	0	0	0	0	0	0	0	0.00484513
	Clostridium perfringens		0	0	0	0	0	0	0	0	0	0	0.00427218
genus Bacillus			0	0	0.00359772	0.00154097	0	0	0	0	0	0	0.00527558
	Bacillus cereus		0	0	0	0.000583289	0	0	0	0	0	0	0
	Bacillus mycoides		0	0	0.00142302	0	0	0	0	0	0	0	0
	Bacillus pumilus		0	0	0.0021747	0	0	0	0	0	0	0	0
genus Enterococcus			0.148277	0.141733	0.0130389	0.0103596	0.00370983	0.00224806	0.0265879	0.001762	0	0.00794687	0.0322389
	Enterococcus faecalis		0.110569	0.108304	0.00819336	0.00677984	0.00370983	0.00224806	0.0170664	0.000873176	0	0.00532409	0.0265645
	Enterococcus faecium		0.037708	0.0334293	0.00186625	0.0035798	0	0	0.00952156	0.000888822	0	0	0.00567444
	Enterococcus gallinarum		0	0	0.00297926	0	0	0	0	0	0	0.00262278	0
genus Listeria			0	0.00941633	0	0	0	0	0	0	0	0	0
genus Streptococcus			0.0101541	0.00987864	0.00175376	0	0.00748214	0.00197701	0	0	0.00182959	0.00175907	0.00302637
	Streptococcus agalactiae		0	0	0.000974079	0	0	0	0	0	0.000977949	0	0
	Streptococcus pneumoniae		0.0101541	0.00987864	0	0	0.00180366	0	0	0	0	0.00175907	0.00302637
	Streptococcus pyogenes		0	0	0	0	0	0	0	0	0.000851642	0	0
genus Staphylococcus			0	0.0104795	0	0	0	0	0	0	0	0	0
	Staphylococcus aureus		0	0.0104795	0	0	0	0	0	0	0	0	0
genus Escherichia			0	0	0	0	0	0	0	0.00088428	0.000587514	0	0
	Escherichia coli		0	0	0	0	0	0	0	0.00088428	0.000587514	0	0
genus Klebsiella			0	0	0.000876101	0	0	0	0.00503417	0.000643526	0	0	0
	Klebsiella pneumoniae		0	0	0.000876101	0	0	0	0.00503417	0.000208452	0	0	0
	Klebsiella variicola		0	0	0	0	0	0	0	0.000435074	0	0	0
genus Yersinia			0	0	0.000606013	0	0	0	0	0	0	0	0
	Yersinia enterocolitica		0	0	0.000606013	0	0	0	0	0	0	0	0
genus Pseudomonas			0	0	0	0.00096529	0	0	0	0.000456272	0.00289118	0	0
	Pseudomonas aeruginosa		0	0	0	0.00096529	0	0	0	0	0	0	0
genus Acinetobacter			0	0	0	0	0	0	0	0	0.000436488	0	0
	Acinetobacter soli		0	0	0	0	0	0	0	0	0.000436488	0	0
genus Stenotrophomonas			0	0	0	0.00220165	0	0	0	0	0	0	0
	Stenotrophomonas maltophilia		0	0	0	0.0010798	0	0	0	0	0	0	0
Potentially pathogenic genera (sum)			1.05822	1.03794	0.0278019	0.0186228	0.0337041	0.0277103	0.0316221	0.00530719	0.0184439	0.168683	1.23803
Potentially pathogenic species (sum)			0.158431	0.162091	0.0190928	0.012988	0.00551349	0.00224806	0.0316221	0.0032898	0.00306523	0.00970594	0.0443826
